# Syntrophic co-culture amplification of production phenotype for high-throughput screening of microbial strain libraries

**DOI:** 10.1101/518639

**Authors:** Tatyana E. Saleski, Alissa R. Kerner, Meng Ting Chung, Corine M. Jackman, Azzaya Khasbaatar, Katsuo Kurabayashi, Xiaoxia Nina Lin

**Affiliations:** Department of Chemical Engineering, University of Michigan, Ann Arbor, MI, USA; Department of Mechanical Engineering, University of Michigan, Ann Arbor, MI, USA; Department of Electrical Engineering and Computer Science, University of Michigan, Ann Arbor, MI, USA; Department of Biomedical Engineering, University of Michigan, Ann Arbor, MI, USA

**Author notes:** **Correspondence:** Xiaoxia Nina Lin, G054W NCRC Bldg 28, 2800 Plymouth Rd., Ann Arbor, MI 48109-2800.

**Keywords:** High-throughput strain screening, cross-feeding, microbial co-culture, droplet microfluidics, biosensor, signal amplification, industrial microbiology, metabolic engineering

## Abstract

Microbes can be engineered to synthesize a wide array of bioproducts, yet production phenotype evaluation remains a frequent bottleneck in the design-build-test cycle where strain development requires iterative rounds of library construction and testing. Here, we present <u>S</u>y<u>n</u>tr<u>o</u>phic <u>C</u>o-culture <u>A</u>mplification of <u>P</u>roduction phenotype (SnoCAP). Through a metabolic cross-feeding circuit, the production level of a target molecule is translated into highly distinguishable co-culture growth characteristics, which amplifies differences in production into highly distinguishable growth phenotypes. We demonstrate SnoCAP with the screening of *Escherichia coli* strains for production of two target molecules: 2-ketoisovalerate, a precursor of the drop-in biofuel isobutanol, and L-tryptophan. The dynamic range of the screening can be tuned by employing an inhibitory analog of the target molecule. Screening based on this framework requires compartmentalization of individual producers with the sensor strain. We explore three formats of implementation with increasing throughput capability: confinement in microtiter plates (10^2^-10^4^ assays/experiment), spatial separation on agar plates (10^4^-10^5^ assays/experiment), and encapsulation in microdroplets (10^5^-10^7^ assays/experiment). Using SnoCAP, we identified an efficient isobutanol production strain from a random mutagenesis library, reaching a final titer that is 5-fold higher than that of the parent strain. The framework can also be extended to screening for secondary metabolite production using a push-pull strategy. We expect that SnoCAP can be readily adapted to the screening of various microbial species, to improve production of a wide range of target molecules.

**Highlights:**

- A high-throughput screening platform based on cross-feeding auxotrophs was developed.
- Compartmentalization was implemented in three formats: microplates, agar plates, and microdroplets.
- Utility of the screening was demonstrated for two proof-of-concept target molecules: 2-ketoisovalerate and L-tryptophan.
- The assay dynamic range was tuned by addition of an inhibitory analog.
- The screening was applied to identify a strain from a chemically mutagenized library that produces 5-fold higher isobutanol titer than the parent strain.
