## Supplementary Dataset 1 for "Syntrophic co-culture amplification of production phenotype for high-throughput screening of microbial strain libraries"

### Sheet: Sheet1
Mutation coordinate in BW25113 [7]	Nucleotide substitution	In intergenic region?	Silent mutation?	Causes an amino acid substitution in a coding region?	Gene	Gene annotation	Amino acid substitution (if applicable)
98964	C->T		Y
284584	C->T			Y	xynR	CP4-6 prophage; DNA-binding transcriptional repressor XynR	G97E
286298	C->T		Y
296357	C->T		Y
299097	C->T		Y
301237	C->T		Y
1014968	C->T			Y	ompA	outer membrane porin A	G181D
1101625	C->T			Y	ymdB	2'-O-acetyl-ADP-ribose deacetylase, regulator of RNase III activity	A117V
2349193	C->T			Y	glpC	anaerobic glycerol-3-phosphate dehydrogenase subunit C	A65V
2556770	G->A	Y
3118229	C->T			Y	glcF	glycolate dehydrogenase, putative iron-sulfur subunit	G197E
3119643	C->T			Y	glcE	glycolate dehydrogenase, putative FAD-binding subunit	S80N
3123523	C->T	Y
3150246	C->T		Y
3158414	C->T			Y	parC	dimer of DNA topoisomerase IV subunit A	D307N
3170358	C->T		Y
3174842	C->T		Y
3201526	C->T		Y
3202308	C->T			Y	ttdT	L-tartrate:succinate antiporter	A309V
3203862	C->T			Y	tsaD	N6-L-threonylcarbamoyladenine synthase, TsaD subunit	G14D
3221210	C->T		Y
3247697	C->T			Y	yhaK	bicupin-related protein	A7V
3250346	C->T			Y	cyuP	putative D/L-serine transporter	A342T
3252440	C->T			Y	tdcG	L-serine deaminase III	G190D
3256586	C->T			Y	tdcD	propionate kinase	S145N
3264955	C->T			Y	garK	glycerate 2-kinase 1	A59T
3830769	C->T			Y	setC	putative arabinose exporter	L153F
3837065	C->T			Y	adeQ	adenine transporter	V29I
3952654	G->A			Y	ilvC	ketol-acid reductoisomerase (NADP+)	G442D
3952883	G->A	Y
3952951	T->C			Y	ppiC	peptidyl-prolyl cis-trans isomerase C	T75A
3957571	G->A		Y
3961779	C->T		Y
3963542	C->T			Y	wecB	UDP-N-acetylglucosamine 2-epimerase	A17V
3976293	G->A
3988970	G->A			Y	yigA	conserved protein YigA	E10K
3992126	G->A			Y	uvrD	ssDNA translocase and dsDNA helicase - DNA helicase II	E262K
4000333	G->A		Y
4026380	C->T			Y	yigZ	IMPACT family member YigZ	L177F
4132894	C->T			Y	frwC	putative PTS enzyme IIC component FrwC	T146I
4152344	C->T		Y
4153445	C->T	Y
4176247	C->T		Y
4181472	C->T		Y
4185578	C->T		Y
4190967	C->T		Y
4195232	C->T			Y	purD	phosphoribosylamine—glycine ligase	A210T
4210051	C->T			Y	aceK	isocitrate dehydrogenase kinase / isocitrate dehydrogenase phosphatase	P510S
4245002	C->T			Y	plsB	glycerol-3-phosphate 1-O-acyltransferase	G465S
4257275	C->T		Y
4262045	C->T		Y
4264125	C->T			Y	ssb	ssDNA-binding protein	P25S
4269416	C->T			Y	ghxP	guanine/hypoxanthine transporter GhxP	A337V
4300342	C->T		Y
4313755	C->T			Y	phnD	phosphonate ABC transporter periplasmic binding protein	A139T
4323107	C->T		Y
4333393	C->T			Y	melB	melibiose:H+/Na+/Li+ symporter	R70STOP
4334603	C->T			Y	melB	melibiose:H+/Na+/Li+ symporter	A474V (Downstream of the introduced stop codon)
4338165	C->T			Y	dcuB	anaerobic C4-dicarboxylate transporter DcuB	A133T
4382187	C->T				glyY	tRNA-Gly(GCC)
4388964	C->T			Y	mutL	DNA mismatch repair protein MutL	T579I
4394221	C->T		Y
4430279	C->T			Y	ytfL	putative inner membrane protein	D252N
4462630	C->T	Y
4483711	C->T		Y
4493523	C->T	Y
4515057	C->T			Y	yjhI	KpLE2 phage-like element; putative DNA-binding transcriptional regulator YjhI	W188STOP
4545803	C->T			Y	yjiC	uncharacterized protein YjiC	G112D
4556915	C->T			Y	yjiN	DUF445 domain-containing protein YjiN	G50D
4565276	C->T			Y	yjiV	putative uncharacterized protein YjiV	S442F
4587974	C->T			Y	opgB	phosphoglycerol transferase I	A429T
4594390	C->T		Y
4627746	C->T			Y	creC	sensory histidine kinase CreC	P412S
